# Selective activation of FZD7 promotes mesendodermal differentiation of human pluripotent stem cells

**DOI:** 10.1101/2020.09.14.297028

**Authors:** Diana Gumber, Myan Do, Neya Suresh Kumar, Christina C. N. Wu, Dennis Carson, Terry Gaasterland, Karl Willert

## Abstract

WNT proteins are secreted symmetry breaking signals that interact with cell surface receptors of the FZD family to regulate a multitude of developmental processes. Studying selectivity between WNTs and FZDs has been hampered by the paucity of purified WNT proteins and by their apparent non-selective interactions with the FZD receptors. Here we describe an engineered protein, called F7L6, comprised of antibody-derived single chain variable fragments that selectively binds to human FZD7 and the co-receptor LRP6. F7L6 potently activates WNT/β-catenin signaling in a manner similar to Wnt3a. In contrast to Wnt3a, F7L6 engages only FZD7 and none of the other FZD proteins. Treatment of human pluripotent stem (hPS) cells with F7L6 initiates transcriptional programs similar to those observed during primitive streak formation and subsequent gastrulation in the mammalian embryo. This demonstrates that selective engagement and activation of FZD7 signaling is sufficient to promote mesendodermal differentiation of hPS cells.
