## Supplementary file 2 for "Selective activation of FZD7 promotes mesendodermal differentiation of human pluripotent stem cells"

### Sheet: A
A. Top ten gene set hits from GSEA for overlapping genes significantly differentially expressed in response to F7L6, Wnt3a, and CHIR. Gene list is provided in Supplementary file 1H.
Gene Set Name [# Genes (K)]	GO source	Description	# Genes in Overlap (k)	p-value	FDR q-value
GO_ANIMAL_ORGAN_MORPHOGENESIS [1071]	GO:0009887	Morphogenesis of an animal organ. An organ is defined as a tissue or set of tissues that work together to perform a specific function or functions. Morphogenesis is the process in which anatomical structures are generated and organized. Organs are commonly observed as visibly distinct structures, but may also exist as loosely associated clusters of cells that work together to perform a specific f…	70	8.42 e-36	1.05 e-31
GO_ANATOMICAL_STRUCTURE_FORMATION_INVOLVED_IN_MORPHOGENESIS [1177]	GO:0048646	The developmental process pertaining to the initial formation of an anatomical structure from unspecified parts. This process begins with the specific processes that contribute to the appearance of the discrete structure and ends when the structural rudiment is recognizable. An anatomical structure is any biological entity that occupies space and is distinguished from its surroundings. Anatomical…	71	4.22 e-34	2.63 e-30
GO_TUBE_DEVELOPMENT [1122]	GO:0035295	The process whose specific outcome is the progression of a tube over time, from its initial formation to a mature structure. Epithelial and endothelial tubes transport gases, liquids and cells from one site to another and form the basic structure of many organs and tissues including lung and trachea, kidney, the mammary gland, the vascular system and the gastrointestinal and urinary-genital tract…	68	9.2 e-33	3.83 e-29
GO_CIRCULATORY_SYSTEM_DEVELOPMENT [1175]	GO:0072359	The process whose specific outcome is the progression of the circulatory system over time, from its formation to the mature structure. The circulatory system is the organ system that passes nutrients (such as amino acids and electrolytes), gases, hormones, blood cells, etc. to and from cells in the body to help fight diseases and help stabilize body temperature and pH to maintain homeostasis. [GO…	69	2.07 e-32	6.45 e-29
GO_NEUROGENESIS [1625]	GO:0022008	Generation of cells within the nervous system. [GO_REF:0000021, GOC:cls, GOC:curators, GOC:dgh, GOC:dph, GOC:jid, GOC:mtg_15jun06]	79	1.44 e-31	3.58 e-28
GO_EPITHELIUM_DEVELOPMENT [1296]	GO:0060429	The process whose specific outcome is the progression of an epithelium over time, from its formation to the mature structure. An epithelium is a tissue that covers the internal or external surfaces of an anatomical structure. [GOC:dph, GOC:mtg_lung]	70	1.18 e-30	2.46 e-27
GO_EMBRYO_DEVELOPMENT [1029]	GO:0009790	The process whose specific outcome is the progression of an embryo from its formation until the end of its embryonic life stage. The end of the embryonic stage is organism-specific. For example, for mammals, the process would begin with zygote formation and end with birth. For insects, the process would begin at zygote formation and end with larval hatching. For plant zygotic embryos, this would …	63	1.39 e-30	2.47 e-27
GO_NEURON_DIFFERENTIATION [1365]	GO:0030182	The process in which a relatively unspecialized cell acquires specialized features of a neuron. [GOC:mah]	71	4.32 e-30	6.74 e-27
GO_POSITIVE_REGULATION_OF_DEVELOPMENTAL_PROCESS [1428]	GO:0051094	Any process that activates or increases the rate or extent of development, the biological process whose specific outcome is the progression of an organism over time from an initial condition (e.g. a zygote, or a young adult) to a later condition (e.g. a multicellular animal or an aged adult). [GOC:ai]	72	1.1 e-29	1.53 e-26
GO_REGULATION_OF_CELL_DIFFERENTIATION [1881]	GO:0045595	Any process that modulates the frequency, rate or extent of cell differentiation, the process in which relatively unspecialized cells acquire specialized structural and functional features. [GOC:go_curators]	81	8.37 e-29	1.04 e-25

### Sheet: B
B. Top ten gene set hits from GSEA for genes significantly differentially expressed in response to F7L6. Gene list is provided in Supplementary file 1B.
Gene Set Name [# Genes (K)]	GO source	Description	# Genes in Overlap (k)	p-value	FDR q-value
GO_ANIMAL_ORGAN_MORPHOGENESIS [1071]	GO:0009887	Morphogenesis of an animal organ. An organ is defined as a tissue or set of tissues that work together to perform a specific function or functions. Morphogenesis is the process in which anatomical structures are generated and organized. Organs are commonly observed as visibly distinct structures, but may also exist as loosely associated clusters of cells that work together to perform a specific f…	81	2.38 e-36	2.97 e-32
GO_ANATOMICAL_STRUCTURE_FORMATION_INVOLVED_IN_MORPHOGENESIS [1177]	GO:0048646	The developmental process pertaining to the initial formation of an anatomical structure from unspecified parts. This process begins with the specific processes that contribute to the appearance of the discrete structure and ends when the structural rudiment is recognizable. An anatomical structure is any biological entity that occupies space and is distinguished from its surroundings. Anatomical…	80	1.17 e-32	7.3 e-29
GO_TUBE_DEVELOPMENT [1122]	GO:0035295	The process whose specific outcome is the progression of a tube over time, from its initial formation to a mature structure. Epithelial and endothelial tubes transport gases, liquids and cells from one site to another and form the basic structure of many organs and tissues including lung and trachea, kidney, the mammary gland, the vascular system and the gastrointestinal and urinary-genital tract…	77	1.05 e-31	4.37 e-28
GO_CIRCULATORY_SYSTEM_DEVELOPMENT [1175]	GO:0072359	The process whose specific outcome is the progression of the circulatory system over time, from its formation to the mature structure. The circulatory system is the organ system that passes nutrients (such as amino acids and electrolytes), gases, hormones, blood cells, etc. to and from cells in the body to help fight diseases and help stabilize body temperature and pH to maintain homeostasis. [GO…	77	2.22 e-30	6.91 e-27
GO_EPITHELIUM_DEVELOPMENT [1296]	GO:0060429	The process whose specific outcome is the progression of an epithelium over time, from its formation to the mature structure. An epithelium is a tissue that covers the internal or external surfaces of an anatomical structure. [GOC:dph, GOC:mtg_lung]	80	8.25 e-30	2.06 e-26
GO_NEUROGENESIS [1625]	GO:0022008	Generation of cells within the nervous system. [GO_REF:0000021, GOC:cls, GOC:curators, GOC:dgh, GOC:dph, GOC:jid, GOC:mtg_15jun06]	89	2.25 e-29	4.69 e-26
GO_NEURON_DIFFERENTIATION [1365]	GO:0030182	The process in which a relatively unspecialized cell acquires specialized features of a neuron. [GOC:mah]	81	5.03 e-29	8.97 e-26
GO_REGULATION_OF_ANATOMICAL_STRUCTURE_MORPHOGENESIS [1163]	GO:0022603	Any process that modulates the frequency, rate or extent of anatomical structure morphogenesis. [GOC:mah]	74	2.15 e-28	3.36 e-25
GO_EMBRYO_DEVELOPMENT [1029]	GO:0009790	The process whose specific outcome is the progression of an embryo from its formation until the end of its embryonic life stage. The end of the embryonic stage is organism-specific. For example, for mammals, the process would begin with zygote formation and end with birth. For insects, the process would begin at zygote formation and end with larval hatching. For plant zygotic embryos, this would …	68	4.66 e-27	6.39 e-24
GO_POSITIVE_REGULATION_OF_DEVELOPMENTAL_PROCESS [1428]	GO:0051094	Any process that activates or increases the rate or extent of development, the biological process whose specific outcome is the progression of an organism over time from an initial condition (e.g. a zygote, or a young adult) to a later condition (e.g. a multicellular animal or an aged adult). [GOC:ai]	80	5.12 e-27	6.39 e-24

### Sheet: C
C. Top ten gene set hits from GSEA for genes significantly differentially expressed in response to Wnt3a.Gene list is provided in Supplementary file 1C.
Gene Set Name [# Genes (K)]	GO source	Description	# Genes in Overlap (k)	p-value	FDR q-value
GO_EPITHELIUM_DEVELOPMENT [1296]	GO:0060429	The process whose specific outcome is the progression of an epithelium over time, from its formation to the mature structure. An epithelium is a tissue that covers the internal or external surfaces of an anatomical structure. [GOC:dph, GOC:mtg_lung]	126	2.81 e-54	3.5 e-50
GO_ANATOMICAL_STRUCTURE_FORMATION_INVOLVED_IN_MORPHOGENESIS [1177]	GO:0048646	The developmental process pertaining to the initial formation of an anatomical structure from unspecified parts. This process begins with the specific processes that contribute to the appearance of the discrete structure and ends when the structural rudiment is recognizable. An anatomical structure is any biological entity that occupies space and is distinguished from its surroundings. Anatomical…	120	8.01 e-54	4.99 e-50
GO_ANIMAL_ORGAN_MORPHOGENESIS [1071]	GO:0009887	Morphogenesis of an animal organ. An organ is defined as a tissue or set of tissues that work together to perform a specific function or functions. Morphogenesis is the process in which anatomical structures are generated and organized. Organs are commonly observed as visibly distinct structures, but may also exist as loosely associated clusters of cells that work together to perform a specific f…	114	5.54 e-53	2.3 e-49
GO_EMBRYO_DEVELOPMENT [1029]	GO:0009790	The process whose specific outcome is the progression of an embryo from its formation until the end of its embryonic life stage. The end of the embryonic stage is organism-specific. For example, for mammals, the process would begin with zygote formation and end with birth. For insects, the process would begin at zygote formation and end with larval hatching. For plant zygotic embryos, this would …	108	1.56 e-49	4.88 e-46
GO_REGULATION_OF_CELL_DIFFERENTIATION [1881]	GO:0045595	Any process that modulates the frequency, rate or extent of cell differentiation, the process in which relatively unspecialized cells acquire specialized structural and functional features. [GOC:go_curators]	144	1.97 e-49	4.91 e-46
GO_TUBE_DEVELOPMENT [1122]	GO:0035295	The process whose specific outcome is the progression of a tube over time, from its initial formation to a mature structure. Epithelial and endothelial tubes transport gases, liquids and cells from one site to another and form the basic structure of many organs and tissues including lung and trachea, kidney, the mammary gland, the vascular system and the gastrointestinal and urinary-genital tract…	112	3.25 e-49	6.75 e-46
GO_CIRCULATORY_SYSTEM_DEVELOPMENT [1175]	GO:0072359	The process whose specific outcome is the progression of the circulatory system over time, from its formation to the mature structure. The circulatory system is the organ system that passes nutrients (such as amino acids and electrolytes), gases, hormones, blood cells, etc. to and from cells in the body to help fight diseases and help stabilize body temperature and pH to maintain homeostasis. [GO…	113	4.89 e-48	8.64 e-45
GO_NEUROGENESIS [1625]	GO:0022008	Generation of cells within the nervous system. [GO_REF:0000021, GOC:cls, GOC:curators, GOC:dgh, GOC:dph, GOC:jid, GOC:mtg_15jun06]	132	5.54 e-48	8.64 e-45
GO_NEURON_DIFFERENTIATION [1365]	GO:0030182	The process in which a relatively unspecialized cell acquires specialized features of a neuron. [GOC:mah]	119	3.23 e-46	4.47 e-43
GO_REGULATION_OF_ANATOMICAL_STRUCTURE_MORPHOGENESIS [1163]	GO:0022603	Any process that modulates the frequency, rate or extent of anatomical structure morphogenesis. [GOC:mah]	110	4.98 e-46	6.21 e-43

### Sheet: D
D. Top ten gene set hits from GSEA for genes significantly differentially expressed in response to CHIR. Gene list is provided in Supplementary file 1D.
Gene Set Name [# Genes (K)]	GO source	Description	# Genes in Overlap (k)	p-value	FDR q-value
GO_NEUROGENESIS [1625]	GO:0022008	Generation of cells within the nervous system. [GO_REF:0000021, GOC:cls, GOC:curators, GOC:dgh, GOC:dph, GOC:jid, GOC:mtg_15jun06]	285	3.04 e-97	3.79 e-93
GO_REGULATION_OF_CELL_DIFFERENTIATION [1881]	GO:0045595	Any process that modulates the frequency, rate or extent of cell differentiation, the process in which relatively unspecialized cells acquire specialized structural and functional features. [GOC:go_curators]	301	1.36 e-92	8.5 e-89
GO_EPITHELIUM_DEVELOPMENT [1296]	GO:0060429	The process whose specific outcome is the progression of an epithelium over time, from its formation to the mature structure. An epithelium is a tissue that covers the internal or external surfaces of an anatomical structure. [GOC:dph, GOC:mtg_lung]	246	7.23 e-91	3.01 e-87
GO_ANATOMICAL_STRUCTURE_FORMATION_INVOLVED_IN_MORPHOGENESIS [1177]	GO:0048646	The developmental process pertaining to the initial formation of an anatomical structure from unspecified parts. This process begins with the specific processes that contribute to the appearance of the discrete structure and ends when the structural rudiment is recognizable. An anatomical structure is any biological entity that occupies space and is distinguished from its surroundings. Anatomical…	231	3.62 e-88	1.13 e-84
GO_NEURON_DIFFERENTIATION [1365]	GO:0030182	The process in which a relatively unspecialized cell acquires specialized features of a neuron. [GOC:mah]	247	1.23 e-86	3.07 e-83
GO_LOCOMOTION [1984]	GO:0040011	Self-propelled movement of a cell or organism from one location to another. [GOC:dgh]	293	2.25 e-81	4.67 e-78
GO_POSITIVE_REGULATION_OF_DEVELOPMENTAL_PROCESS [1428]	GO:0051094	Any process that activates or increases the rate or extent of development, the biological process whose specific outcome is the progression of an organism over time from an initial condition (e.g. a zygote, or a young adult) to a later condition (e.g. a multicellular animal or an aged adult). [GOC:ai]	243	1.84 e-79	3.29 e-76
GO_BIOLOGICAL_ADHESION [1425]	GO:0022610	The attachment of a cell or organism to a substrate, another cell, or other organism. Biological adhesion includes intracellular attachment between membrane regions. [GOC:isa_complete]	242	6.18 e-79	9.64 e-76
GO_EMBRYO_DEVELOPMENT [1029]	GO:0009790	The process whose specific outcome is the progression of an embryo from its formation until the end of its embryonic life stage. The end of the embryonic stage is organism-specific. For example, for mammals, the process would begin with zygote formation and end with birth. For insects, the process would begin at zygote formation and end with larval hatching. For plant zygotic embryos, this would …	204	2.23 e-78	3.1 e-75
GO_TUBE_DEVELOPMENT [1122]	GO:0035295	The process whose specific outcome is the progression of a tube over time, from its initial formation to a mature structure. Epithelial and endothelial tubes transport gases, liquids and cells from one site to another and form the basic structure of many organs and tissues including lung and trachea, kidney, the mammary gland, the vascular system and the gastrointestinal and urinary-genital tract…	209	3.23 e-75	4.02 e-72

### Sheet: E
E. Top ten gene set hits from GSEA for unique genes significantly differentially expressed in response to CHIR. Gene list is provided in Supplementary file 1G.
Gene Set Name [# Genes (K)]	GO source	Description	# Genes in Overlap (k)	p-value	FDR q-value
GO_NEUROGENESIS [1625]	GO:0022008	Generation of cells within the nervous system. [GO_REF:0000021, GOC:cls, GOC:curators, GOC:dgh, GOC:dph, GOC:jid, GOC:mtg_15jun06]	160	2.45 e-48	3.05 e-44
GO_BIOLOGICAL_ADHESION [1425]	GO:0022610	The attachment of a cell or organism to a substrate, another cell, or other organism. Biological adhesion includes intracellular attachment between membrane regions. [GOC:isa_complete]	145	2.25 e-45	1.4 e-41
GO_REGULATION_OF_CELL_DIFFERENTIATION [1881]	GO:0045595	Any process that modulates the frequency, rate or extent of cell differentiation, the process in which relatively unspecialized cells acquire specialized structural and functional features. [GOC:go_curators]	167	1.66 e-44	6.9 e-41
GO_LOCOMOTION [1984]	GO:0040011	Self-propelled movement of a cell or organism from one location to another. [GOC:dgh]	166	6.64 e-41	2.07 e-37
GO_NEURON_DIFFERENTIATION [1365]	GO:0030182	The process in which a relatively unspecialized cell acquires specialized features of a neuron. [GOC:mah]	134	3.71 e-40	9.26 e-37
GO_POSITIVE_REGULATION_OF_DEVELOPMENTAL_PROCESS [1428]	GO:0051094	Any process that activates or increases the rate or extent of development, the biological process whose specific outcome is the progression of an organism over time from an initial condition (e.g. a zygote, or a young adult) to a later condition (e.g. a multicellular animal or an aged adult). [GOC:ai]	134	4.82 e-38	1 e-34
GO_CELL_JUNCTION [1313]	GO:0030054	A cellular component that forms a specialized region of connection between two or more cells, or between a cell and the extracellular matrix, or between two membrane-bound components of a cell, such as flagella. [GOC:aruk, GOC:bc, GOC:mah, http://www.vivo.colostate.edu/hbooks/cmb/cells/pmemb/junctions_a.html, ISBN:0198506732, PMID:26820516, PMID:28096264]	127	2.26 e-37	4.02 e-34
GO_POSITIVE_REGULATION_OF_MULTICELLULAR_ORGANISMAL_PROCESS [1825]	GO:0051240	Any process that activates or increases the frequency, rate or extent of an organismal process, any of the processes pertinent to the function of an organism above the cellular level; includes the integrated processes of tissues and organs. [GOC:ai]	152	4.1 e-37	6.39 e-34
GO_ANATOMICAL_STRUCTURE_FORMATION_INVOLVED_IN_MORPHOGENESIS [1177]	GO:0048646	The developmental process pertaining to the initial formation of an anatomical structure from unspecified parts. This process begins with the specific processes that contribute to the appearance of the discrete structure and ends when the structural rudiment is recognizable. An anatomical structure is any biological entity that occupies space and is distinguished from its surroundings. Anatomical…	119	7.33 e-37	1.02 e-33
GO_EPITHELIUM_DEVELOPMENT [1296]	GO:0060429	The process whose specific outcome is the progression of an epithelium over time, from its formation to the mature structure. An epithelium is a tissue that covers the internal or external surfaces of an anatomical structure. [GOC:dph, GOC:mtg_lung]	125	1.18 e-36	1.47 e-33

### Sheet: F
F. Top ten gene set hits from GSEA for overlapping genes significantly differentially expressed in response to F7L6 and Wnt3a. Gene list is provided in Supplementary file 1E.
Gene Set Name [# Genes (K)]	GO source	Description	# Genes in Overlap (k)	p-value	FDR q-value
GO_ANIMAL_ORGAN_MORPHOGENESIS [1071]	GO:0009887	Morphogenesis of an animal organ. An organ is defined as a tissue or set of tissues that work together to perform a specific function or functions. Morphogenesis is the process in which anatomical structures are generated and organized. Organs are commonly observed as visibly distinct structures, but may also exist as loosely associated clusters of cells that work together to perform a specific f…	75	1.29 e-37	1.61 e-33
GO_ANATOMICAL_STRUCTURE_FORMATION_INVOLVED_IN_MORPHOGENESIS [1177]	GO:0048646	The developmental process pertaining to the initial formation of an anatomical structure from unspecified parts. This process begins with the specific processes that contribute to the appearance of the discrete structure and ends when the structural rudiment is recognizable. An anatomical structure is any biological entity that occupies space and is distinguished from its surroundings. Anatomical…	75	7.29 e-35	4.55 e-31
GO_TUBE_DEVELOPMENT [1122]	GO:0035295	The process whose specific outcome is the progression of a tube over time, from its initial formation to a mature structure. Epithelial and endothelial tubes transport gases, liquids and cells from one site to another and form the basic structure of many organs and tissues including lung and trachea, kidney, the mammary gland, the vascular system and the gastrointestinal and urinary-genital tract…	73	1.66 e-34	6.9 e-31
GO_NEUROGENESIS [1625]	GO:0022008	Generation of cells within the nervous system. [GO_REF:0000021, GOC:cls, GOC:curators, GOC:dgh, GOC:dph, GOC:jid, GOC:mtg_15jun06]	84	1.62 e-32	5.06 e-29
GO_CIRCULATORY_SYSTEM_DEVELOPMENT [1175]	GO:0072359	The process whose specific outcome is the progression of the circulatory system over time, from its formation to the mature structure. The circulatory system is the organ system that passes nutrients (such as amino acids and electrolytes), gases, hormones, blood cells, etc. to and from cells in the body to help fight diseases and help stabilize body temperature and pH to maintain homeostasis. [GO…	72	2.27 e-32	5.65 e-29
GO_NEURON_DIFFERENTIATION [1365]	GO:0030182	The process in which a relatively unspecialized cell acquires specialized features of a neuron. [GOC:mah]	76	1.92 e-31	3.98 e-28
GO_EMBRYO_DEVELOPMENT [1029]	GO:0009790	The process whose specific outcome is the progression of an embryo from its formation until the end of its embryonic life stage. The end of the embryonic stage is organism-specific. For example, for mammals, the process would begin with zygote formation and end with birth. For insects, the process would begin at zygote formation and end with larval hatching. For plant zygotic embryos, this would …	66	8.23 e-31	1.47 e-27
GO_EPITHELIUM_DEVELOPMENT [1296]	GO:0060429	The process whose specific outcome is the progression of an epithelium over time, from its formation to the mature structure. An epithelium is a tissue that covers the internal or external surfaces of an anatomical structure. [GOC:dph, GOC:mtg_lung]	73	1.68 e-30	2.61 e-27
GO_POSITIVE_REGULATION_OF_DEVELOPMENTAL_PROCESS [1428]	GO:0051094	Any process that activates or increases the rate or extent of development, the biological process whose specific outcome is the progression of an organism over time from an initial condition (e.g. a zygote, or a young adult) to a later condition (e.g. a multicellular animal or an aged adult). [GOC:ai]	75	2.12 e-29	2.94 e-26
GO_REGULATION_OF_CELL_DIFFERENTIATION [1881]	GO:0045595	Any process that modulates the frequency, rate or extent of cell differentiation, the process in which relatively unspecialized cells acquire specialized structural and functional features. [GOC:go_curators]	85	8.92 e-29	1.11 e-25

### Sheet: G
G. Top ten gene set hits from GSEA for overlapping genes significantly differentially expressed in response to F7L6 and CHIR. Gene list is provided in Supplementary file 1I.
Gene Set Name [# Genes (K)]	GO source	Description	# Genes in Overlap (k)	p-value	FDR q-value
GO_ANIMAL_ORGAN_MORPHOGENESIS [1071]	GO:0009887	Morphogenesis of an animal organ. An organ is defined as a tissue or set of tissues that work together to perform a specific function or functions. Morphogenesis is the process in which anatomical structures are generated and organized. Organs are commonly observed as visibly distinct structures, but may also exist as loosely associated clusters of cells that work together to perform a specific f…	73	4.76 e-37	5.94 e-33
GO_ANATOMICAL_STRUCTURE_FORMATION_INVOLVED_IN_MORPHOGENESIS [1177]	GO:0048646	The developmental process pertaining to the initial formation of an anatomical structure from unspecified parts. This process begins with the specific processes that contribute to the appearance of the discrete structure and ends when the structural rudiment is recognizable. An anatomical structure is any biological entity that occupies space and is distinguished from its surroundings. Anatomical…	73	2.29 e-34	1.43 e-30
GO_CIRCULATORY_SYSTEM_DEVELOPMENT [1175]	GO:0072359	The process whose specific outcome is the progression of the circulatory system over time, from its formation to the mature structure. The circulatory system is the organ system that passes nutrients (such as amino acids and electrolytes), gases, hormones, blood cells, etc. to and from cells in the body to help fight diseases and help stabilize body temperature and pH to maintain homeostasis. [GO…	71	1.06 e-32	4.43 e-29
GO_EPITHELIUM_DEVELOPMENT [1296]	GO:0060429	The process whose specific outcome is the progression of an epithelium over time, from its formation to the mature structure. An epithelium is a tissue that covers the internal or external surfaces of an anatomical structure. [GOC:dph, GOC:mtg_lung]	74	1.67 e-32	5.2 e-29
GO_TUBE_DEVELOPMENT [1122]	GO:0035295	The process whose specific outcome is the progression of a tube over time, from its initial formation to a mature structure. Epithelial and endothelial tubes transport gases, liquids and cells from one site to another and form the basic structure of many organs and tissues including lung and trachea, kidney, the mammary gland, the vascular system and the gastrointestinal and urinary-genital tract…	69	3.11 e-32	7.76 e-29
GO_NEUROGENESIS [1625]	GO:0022008	Generation of cells within the nervous system. [GO_REF:0000021, GOC:cls, GOC:curators, GOC:dgh, GOC:dph, GOC:jid, GOC:mtg_15jun06]	81	1.56 e-31	3.24 e-28
GO_NEURON_DIFFERENTIATION [1365]	GO:0030182	The process in which a relatively unspecialized cell acquires specialized features of a neuron. [GOC:mah]	73	2.93 e-30	5.22 e-27
GO_EMBRYO_DEVELOPMENT [1029]	GO:0009790	The process whose specific outcome is the progression of an embryo from its formation until the end of its embryonic life stage. The end of the embryonic stage is organism-specific. For example, for mammals, the process would begin with zygote formation and end with birth. For insects, the process would begin at zygote formation and end with larval hatching. For plant zygotic embryos, this would …	64	3.65 e-30	5.68 e-27
GO_REGULATION_OF_CELL_DIFFERENTIATION [1881]	GO:0045595	Any process that modulates the frequency, rate or extent of cell differentiation, the process in which relatively unspecialized cells acquire specialized structural and functional features. [GOC:go_curators]	84	2.22 e-29	3.08 e-26
GO_POSITIVE_REGULATION_OF_DEVELOPMENTAL_PROCESS [1428]	GO:0051094	Any process that activates or increases the rate or extent of development, the biological process whose specific outcome is the progression of an organism over time from an initial condition (e.g. a zygote, or a young adult) to a later condition (e.g. a multicellular animal or an aged adult). [GOC:ai]	73	4.9 e-29	6.11 e-26

### Sheet: H
H. Top ten gene set hits from GSEA for overlapping genes significantly differentially expressed in response to Wnt3a and CHIR. Gene list is provided in Supplementary file 1J
Gene Set Name [# Genes (K)]	GO source	Description	# Genes in Overlap (k)	p-value	FDR q-value
GO_EPITHELIUM_DEVELOPMENT [1296]	GO:0060429	The process whose specific outcome is the progression of an epithelium over time, from its formation to the mature structure. An epithelium is a tissue that covers the internal or external surfaces of an anatomical structure. [GOC:dph, GOC:mtg_lung]	117	1.92 e-53	2.39 e-49
GO_ANATOMICAL_STRUCTURE_FORMATION_INVOLVED_IN_MORPHOGENESIS [1177]	GO:0048646	The developmental process pertaining to the initial formation of an anatomical structure from unspecified parts. This process begins with the specific processes that contribute to the appearance of the discrete structure and ends when the structural rudiment is recognizable. An anatomical structure is any biological entity that occupies space and is distinguished from its surroundings. Anatomical…	110	1.26 e-51	7.89 e-48
GO_ANIMAL_ORGAN_MORPHOGENESIS [1071]	GO:0009887	Morphogenesis of an animal organ. An organ is defined as a tissue or set of tissues that work together to perform a specific function or functions. Morphogenesis is the process in which anatomical structures are generated and organized. Organs are commonly observed as visibly distinct structures, but may also exist as loosely associated clusters of cells that work together to perform a specific f…	104	2.69 e-50	1.12 e-46
GO_EMBRYO_DEVELOPMENT [1029]	GO:0009790	The process whose specific outcome is the progression of an embryo from its formation until the end of its embryonic life stage. The end of the embryonic stage is organism-specific. For example, for mammals, the process would begin with zygote formation and end with birth. For insects, the process would begin at zygote formation and end with larval hatching. For plant zygotic embryos, this would …	100	2.4 e-48	7.49 e-45
GO_CIRCULATORY_SYSTEM_DEVELOPMENT [1175]	GO:0072359	The process whose specific outcome is the progression of the circulatory system over time, from its formation to the mature structure. The circulatory system is the organ system that passes nutrients (such as amino acids and electrolytes), gases, hormones, blood cells, etc. to and from cells in the body to help fight diseases and help stabilize body temperature and pH to maintain homeostasis. [GO…	106	3.17 e-48	7.91 e-45
GO_NEUROGENESIS [1625]	GO:0022008	Generation of cells within the nervous system. [GO_REF:0000021, GOC:cls, GOC:curators, GOC:dgh, GOC:dph, GOC:jid, GOC:mtg_15jun06]	123	5.37 e-48	1.12 e-44
GO_REGULATION_OF_CELL_DIFFERENTIATION [1881]	GO:0045595	Any process that modulates the frequency, rate or extent of cell differentiation, the process in which relatively unspecialized cells acquire specialized structural and functional features. [GOC:go_curators]	131	3.15 e-47	5.62 e-44
GO_TUBE_DEVELOPMENT [1122]	GO:0035295	The process whose specific outcome is the progression of a tube over time, from its initial formation to a mature structure. Epithelial and endothelial tubes transport gases, liquids and cells from one site to another and form the basic structure of many organs and tissues including lung and trachea, kidney, the mammary gland, the vascular system and the gastrointestinal and urinary-genital tract…	102	1.16 e-46	1.8 e-43
GO_NEURON_DIFFERENTIATION [1365]	GO:0030182	The process in which a relatively unspecialized cell acquires specialized features of a neuron. [GOC:mah]	111	3.92 e-46	5.43 e-43
GO_REGULATION_OF_ANATOMICAL_STRUCTURE_MORPHOGENESIS [1163]	GO:0045595	Any process that modulates the frequency, rate or extent of anatomical structure morphogenesis. [GOC:mah]	99	9.61 e-43	1.2 e-39
