## Supplementary file 3 for "Selective activation of FZD7 promotes mesendodermal differentiation of human pluripotent stem cells"

### Sheet: A
A. 17 genes with highest expression levels at 3 hours of Wnt3a treatment
Gene_name
ARL4A
AXIN2
DACT1
EGR1
FOXB1
FZD10
GNAI1
IL23A
KBTBD8
KLF4
KLF5
PCDH18
PHLDA1
SALL3
SESN3
SOX9
TLE3

### Sheet: B
B. 23 genes with highest expression levels at 6 hours of Wnt3a treatment
Gene_name
CBLN1
CCND1
CDX1
CDX2
CNIH3
F2RL1
FBXL14
FGF18
GBX2
HOTAIRM1
HS3ST3B1
LEF1
MYCL1
NEDD9
NKD1
NKX1-2
PIK3R1
PLEKHF1
SALL1
STOX2
TCF7
TMEM2
WNT5B
